# A *de novo* long-read genome assembly of the sacred datura plant (*Datura wrightii*) reveals a role of tandem gene duplications in the evolution of herbivore-defense response

**DOI:** 10.1101/2023.05.08.539846

**Authors:** Jay K Goldberg, Aaron Olcerst, Michael McKibben, J Daniel Hare, Michael S Barker, Judith Bronstein

## Abstract

The sacred datura plant (Solanales: Solanaceae: *Datura wrightii*) has been used to study plant-herbivore interactions for decades. The wealth of information that has resulted leads it to have potential as a model system for studying the ecological and evolutionary genomics of these interactions. We present a *de novo Datura wrightii* genome assembled using PacBio HiFi long-reads. Our assembly is highly complete and contiguous (N50 = 179Mb, BUSCO Complete = 97.6%). We successfully detected a previously documented ancient whole genome duplication using our assembly and have classified the gene duplication history that generated its coding sequence content. We use it as the basis for a genome-guided differential expression analysis to identify the induced responses of this plant to one of its specialized herbivores (Coleoptera: Chrysomelidae: *Lema daturaphila*). We find over 3000 differentially expressed genes associated with herbivory and that elevated expression levels of over 200 genes last for several days. We also combined our analyses to determine the role that different gene duplication categories have played in the evolution of *Datura*-herbivore interactions. We find that tandem duplications have expanded multiple functional groups of herbivore responsive genes with defensive functions, including UGT-glycosyltranserases, oxidoreductase enzymes, and peptidase inhibitors. Overall, our results expand our knowledge of herbivore-induced plant transcriptional responses and the evolutionary history of the underlying herbivore-response genes.
