## Supplementary material for "A *de novo* long-read genome assembly of the sacred datura plant (*Datura wrightii*) reveals a role of tandem gene duplications in the evolution of herbivore-defense response": Table S1 - Inspector Results

	Before	After
Number of contigs	1144	1144
Number of contigs > 10000 bp	1144	1144
Number of contigs >1000000 bp	28	28
Total length	2237434462	2237432707
Total length of contigs > 10000 bp	2237434462	2237432707
Total length of contigs >1000000bp	2180566548	2180564620
Longest contig	202845809	202845659
Second longest contig length	201085534	201085346
N50	169445750	169445731
N50 of contigs >1Mbp	169445750	169445731
Mapping rate /%	99.99	99.99
Split-read rate /%	2.72	2.72
Depth	29.1788	29.1788
Mapping rate in large contigs /%	92.7	92.69
Split-read rate in large contigs /%	2.88	2.88
Depth in large conigs	27.7733	27.7722
Structural error	50	49
Expansion	22	22
Collapse	6	6
Haplotype switch	8	8
Inversion	14	13
Small-scale assembly error /per Mbp	16.63110166	1.255009812
Total small-scale assembly error	37211	2808
Base substitution	31252	2237
Small-scale expansion	3339	168
Small-scale collapse	2620	403
QV	42.98839223	44.61706569
