## Supplementary material for "A *de novo* long-read genome assembly of the sacred datura plant (*Datura wrightii*) reveals a role of tandem gene duplications in the evolution of herbivore-defense response": Table S2 - RepeatMasker Results

==================================================
file name: Dwrightii_hifiasm_contig_corrected.fa
sequences: 1144
total length: 2237432707 bp (2237432707 bp excl N/X-runs)
GC level: 39.00 %
bases masked: 1926434961 bp ( 86.10 %)
==================================================
number of length percentage
elements* occupied of sequence
--------------------------------------------------
Retroelements 1041001 1508728197 bp 67.43 %
SINEs: 1374 2747013 bp 0.12 %
Penelope 0 0 bp 0.00 %
LINEs: 47246 26262889 bp 1.17 %
CRE/SLACS 0 0 bp 0.00 %
L2/CR1/Rex 0 0 bp 0.00 %
R1/LOA/Jockey 1104 1249252 bp 0.06 %
R2/R4/NeSL 0 0 bp 0.00 %
RTE/Bov-B 23859 7574314 bp 0.34 %
L1/CIN4 22283 17439323 bp 0.78 %
LTR elements: 992381 1479718295 bp 66.13 %
BEL/Pao 305 58233 bp 0.00 %
Ty1/Copia 185668 178109976 bp 7.96 %
Gypsy/DIRS1 621111 1196297317 bp 53.47 %
Retroviral 486 329168 bp 0.01 %
DNA transposons 25718 16300764 bp 0.73 %
hobo-Activator 3945 4147742 bp 0.19 %
Tc1-IS630-Pogo 9198 3808148 bp 0.17 %
En-Spm 0 0 bp 0.00 %
MuDR-IS905 0 0 bp 0.00 %
PiggyBac 0 0 bp 0.00 %
Tourist/Harbinger 963 312084 bp 0.01 %
Other (Mirage	0 0 bp 0.00 %
P-element	Transib)
Rolling-circles 2100 1612217 bp 0.07 %
Unclassified: 820502 345879648 bp 15.46 %
Total interspersed repeats: 1870908609 bp 83.62 %
Small RNA: 28135 43796795 bp 1.96 %
Satellites: 0 0 bp 0.00 %
Simple repeats: 170075 8483288 bp 0.38 %
Low complexity: 32651 1634052 bp 0.07 %
==================================================
* most repeats fragmented by insertions or deletions
have been counted as one element
RepeatMasker Combined Database: Dfam_3.1
run with rmblastn version 2.10.0+
The query was compared to classified sequences in "Dwri_polished.DB-families.fa"
