## Supplementary material for "A *de novo* long-read genome assembly of the sacred datura plant (*Datura wrightii*) reveals a role of tandem gene duplications in the evolution of herbivore-defense response": Table S3 - Annotation Statistics from AGAT

Number of gene	45500
Number of genes with functional annotation	42745
Number of genes with inferred gene name from blast	37040
Number of mrna	45500
Number of mrnas with utr both sides	45144
Number of mrnas with at least one utr	45500
Number of cds	45500
Number of exon	218496
Number of five_prime_utr	45500
Number of three_prime_utr	45144
Number of exon in cds	195578
Number of exon in five_prime_utr	57392
Number of exon in three_prime_utr	54796
Number of intron in cds	150078
Number of intron in exon	172996
Number of intron in five_prime_utr	11892
Number of intron in three_prime_utr	9652
Number gene overlapping	1529
Number of single exon gene	9759
Number of single exon mrna	9759
mean mrnas per gene	1
mean cdss per mrna	1
mean exons per mrna	4.8
mean five_prime_utrs per mrna	1
mean three_prime_utrs per mrna	1
mean exons per cds	4.3
mean exons per five_prime_utr	1.3
mean exons per three_prime_utr	1.2
mean introns in cdss per mrna	3.3
mean introns in exons per mrna	3.8
mean introns in five_prime_utrs per mrna	0.3
mean introns in three_prime_utrs per mrna	0.2
Total gene length	187203673
Total mrna length	187203673
Total cds length	55207328
Total exon length	74153750
Total five_prime_utr length	6930618
Total three_prime_utr length	12015804
Total intron length per cds	99003310
Total intron length per exon	113049923
Total intron length per five_prime_utr	7666417
Total intron length per three_prime_utr	5270760
mean gene length	4114
mean mrna length	4114
mean cds length	1213
mean exon length	339
mean five_prime_utr length	152
mean three_prime_utr length	266
mean cds piece length	282
mean five_prime_utr piece length	120
mean three_prime_utr piece length	219
mean intron in cds length	659
mean intron in exon length	653
mean intron in five_prime_utr length	644
mean intron in three_prime_utr length	546
Longest gene	141981
Longest mrna	141981
Longest cds	16320
Longest exon	7926
Longest five_prime_utr	1914
Longest three_prime_utr	3290
Longest cds piece	7926
Longest five_prime_utr piece	1629
Longest three_prime_utr piece	3290
Longest intron into cds part	57091
Longest intron into exon part	57091
Longest intron into five_prime_utr part	41104
Longest intron into three_prime_utr part	28626
Shortest gene	104
Shortest mrna	104
Shortest cds	102
Shortest exon	1
Shortest five_prime_utr	1
Shortest three_prime_utr	1
Shortest cds piece	1
Shortest five_prime_utr piece	1
Shortest three_prime_utr piece	1
Shortest intron into cds part	30
Shortest intron into exon part	30
Shortest intron into five_prime_utr part	42
Shortest intron into three_prime_utr part	34
