## Supplementary material for "A *de novo* long-read genome assembly of the sacred datura plant (*Datura wrightii*) reveals a role of tandem gene duplications in the evolution of herbivore-defense response": Table S4 - RNAseq read mapping statistics

Sample	flowcell147_lane2_ACTTGA2CLC3	flowcell147_lane2_ATCACG2CLA1	flowcell147_lane2_GATCAG2LA3	flowcell147_lane2_GGCTAC2LC2	flowcell147_lane2_TAGCTT2LB3	flowcell147_lane2_TTAGGC2CLB2	flowcell203_lane7_ACAGTG_3D0	flowcell203_lane7_ATCACG_1C0	flowcell203_lane7_CGATGT_3C0	flowcell203_lane7_GCCAAT4D0	flowcell203_lane7_TGACCA1D0	flowcell203_lane7_TTAGGC4C0	flowcell206_lane5_ACTTGA3c12	flowcell206_lane5_CAGATC1c12	flowcell206_lane5_CTTGTA4d12	flowcell206_lane5_GATCAG4c12	flowcell206_lane5_GGCTAC3d12	flowcell206_lane5_TAGCTT1d12	flowcell210_lane6_ACTTGA3c24	flowcell210_lane6_GATCAG4c24	flowcell210_lane6_GGCTAC3d24	flowcell215_lane2_ACAGTG3D	flowcell215_lane2_ATCACG1C	flowcell215_lane2_CGATGT3C	flowcell215_lane2_GCCAAT4D	flowcell215_lane2_TGACCA1D	flowcell215_lane2_TTAGGC4C	flowcell215_lane3_ACTTGA3C	flowcell215_lane3_GATCAG4C	flowcell215_lane3_GGCTAC3D	flowcell215_lane3_TAGCTT1D	flowcell220_lane8_ATCACG1c24c	flowcell220_lane8_CAGATC1d24	flowcell223_lane1_CAGATC1C	flowcell223_lane1_CTTGTA4D
Experiment	pairwise	pairwise	pairwise	pairwise	pairwise	pairwise	timecourse	timecourse	timecourse	timecourse	timecourse	timecourse	timecourse	timecourse	timecourse	timecourse	timecourse	timecourse	timecourse	timecourse	timecourse	timecourse	timecourse	timecourse	timecourse	timecourse	timecourse	timecourse	timecourse	timecourse	timecourse	timecourse	timecourse	timecourse	timecourse
Mapping speed, Million of reads per hour |	1105.19	1122.81	1214.31	1105.83	1215.02	837.97	1206.84	898.98	808.66	575.63	747.82	610.81	876.85	988.04	910.35	1071.15	981.96	687.5	1130.74	824.12	975.11	1166.91	1032.73	1236.6	763.57	606.98	1244.11	1290.07	585.95	956.94	1131.79	982.28	1227.58	571.16	1001
Number of input reads |	15349903	12163731	68810985	19351979	22275417	14431687	20784478	23473329	23810514	22705513	23057880	29352680	27279755	44736176	22758699	19935356	25367371	8784699	32351863	31133298	22210892	40193418	11187859	25419013	50056060	26133777	16933707	57336497	17903893	57682110	40241461	18554200	125486446	70759778	72294232
Average input read length |	50	50	50	50	50	50	50	50	50	50	50	50	50	50	50	50	50	50	50	50	50	50	50	50	50	50	50	50	50	50	50	50	50	50	50
Uniquely mapped reads number |	13675673	10698623	60511062	16944592	19601103	10639381	18371207	17345890	16564098	6235539	13698570	13385967	21522484	32837883	18502034	16335070	18037931	5314801	25674830	19413395	16713048	33135481	9140732	22696336	28128946	7617961	15159960	51413471	7061495	45532131	35013511	14443413	106347518	12754562	56029599
Uniquely mapped reads % |	89.09%	87.96%	87.94%	87.56%	87.99%	73.72%	88.39%	73.90%	69.57%	27.46%	59.41%	45.60%	78.90%	73.40%	81.30%	81.94%	71.11%	60.50%	79.36%	62.36%	75.25%	82.44%	81.70%	89.29%	56.19%	29.15%	89.53%	89.67%	39.44%	78.94%	87.01%	77.84%	84.75%	18.03%	77.50%
Average mapped length |	50.72	50.77	50.76	50.72	50.73	50.7	50.8	50.21	50.67	50.62	50.51	50.65	50.67	50.76	50.69	50.7	50.72	50.71	50.73	50.72	50.7	50.66	50.72	50.73	50.63	50.64	50.72	50.67	50.55	50.68	50.65	50.73	50.71	50.5	50.7
Number of splices: Total |	1437301	1206616	8233187	1978825	2513624	1037603	2543236	1998479	1765857	597039	1555739	1274572	2885749	3671703	2016970	2161329	2152790	588272	3257987	2375207	1897442	4670555	1299170	3260846	3089585	835237	2200099	6937419	746369	5796672	4614399	1541171	15224952	1051742	6184849
Number of splices: Annotated (sjdb) |	1320491	1118367	7691907	1823959	2327209	956513	2386611	1833510	1638599	543427	1423952	1156981	2649300	3336520	1821969	1979773	1995149	537000	3060596	2222815	1747350	4379784	1215928	3056660	2827605	775449	2061203	6498689	686954	5403073	4292953	1427408	14265559	957168	5675181
Number of splices: GT/AG |	1416860	1189733	8135815	1955066	2483228	1022583	2509669	1963383	1736730	587401	1532532	1253860	2844741	3619609	1989748	2130889	2126192	580787	3206840	2337908	1871581	4611196	1279657	3210401	3049027	822874	2167094	6832220	734295	5727390	4557753	1519251	15027063	1032194	6107987
Number of splices: GC/AG |	16191	13827	80189	18361	24021	12120	29581	23087	23163	6880	16569	14738	33466	40190	20120	24953	20787	5543	41583	30178	19604	46025	16338	42401	27550	8737	27837	92425	9340	54480	45552	17689	165602	12115	59110
Number of splices: AT/AC |	526	323	2778	907	1091	331	571	667	427	256	523	465	938	1330	763	735	893	240	1106	748	886	1551	315	850	1370	296	510	1651	217	1699	1360	441	5245	376	2159
Number of splices: Non-canonical |	3724	2733	14405	4491	5284	2569	3415	11342	5537	2502	6115	5509	6604	10574	6339	4752	4918	1702	8458	6373	5371	11783	2860	7194	11638	3330	4658	11123	2517	13103	9734	3790	27042	7057	15593
Mismatch rate per base, % |	0.20%	0.19%	0.21%	0.22%	0.20%	0.21%	0.19%	0.32%	0.28%	0.38%	0.30%	0.30%	0.23%	0.22%	0.24%	0.23%	0.24%	0.26%	0.19%	0.22%	0.23%	0.25%	0.19%	0.18%	0.32%	0.34%	0.18%	0.32%	0.46%	0.39%	0.38%	0.22%	0.21%	0.46%	0.23%
Deletion rate per base |	0.01%	0.01%	0.01%	0.01%	0.01%	0.01%	0.01%	0.01%	0.01%	0.01%	0.01%	0.01%	0.01%	0.01%	0.01%	0.01%	0.01%	0.01%	0.01%	0.01%	0.01%	0.01%	0.01%	0.01%	0.01%	0.01%	0.01%	0.01%	0.01%	0.01%	0.01%	0.01%	0.01%	0.02%	0.01%
Deletion average length |	1.7	1.6	1.62	1.58	1.63	1.63	1.55	1.55	1.47	1.46	1.58	1.53	1.56	1.56	1.58	1.55	1.59	1.57	1.51	1.5	1.56	1.66	1.52	1.52	1.51	1.42	1.53	1.52	1.46	1.5	1.6	1.55	1.54	1.42	1.53
Insertion rate per base |	0.01%	0.01%	0.01%	0.01%	0.01%	0.01%	0.00%	0.01%	0.01%	0.01%	0.01%	0.01%	0.01%	0.01%	0.01%	0.01%	0.01%	0.01%	0.01%	0.01%	0.01%	0.00%	0.01%	0.01%	0.01%	0.01%	0.01%	0.01%	0.01%	0.01%	0.01%	0.01%	0.01%	0.01%	0.01%
Insertion average length |	1.31	1.3	1.28	1.32	1.31	1.29	1.33	1.37	1.39	1.32	1.37	1.41	1.37	1.43	1.43	1.37	1.41	1.38	1.33	1.32	1.37	1.33	1.27	1.25	1.32	1.28	1.25	1.28	1.33	1.27	1.3	1.35	1.35	1.3	1.35
Number of reads mapped to multiple loci |	901788	775483	6645967	1502894	1537575	787637	1483679	1302728	1737449	981292	1362120	1377596	1493234	2501855	1329525	1058118	1694793	543667	2608898	2158185	1478098	4641159	771924	1912077	3783298	1151672	1271083	4006639	938185	5270635	3972439	1105139	7878917	2894269	4870634
% of reads mapped to multiple loci |	5.87%	6.38%	9.66%	7.77%	6.90%	5.46%	7.14%	5.55%	7.30%	4.32%	5.91%	4.69%	5.47%	5.59%	5.84%	5.31%	6.68%	6.19%	8.06%	6.93%	6.65%	11.55%	6.90%	7.52%	7.56%	4.41%	7.51%	6.99%	5.24%	9.14%	9.87%	5.96%	6.28%	4.09%	6.74%
Number of reads mapped to too many loci |	15683	10539	49684	18572	17818	17304	23713	87300	141995	202049	167943	184682	83740	123388	68657	54478	60042	39102	45348	119697	57363	69806	15299	22667	297833	176927	14689	63725	148075	146909	60399	42455	132267	620475	213315
% of reads mapped to too many loci |	0.10%	0.09%	0.07%	0.10%	0.08%	0.12%	0.11%	0.37%	0.60%	0.89%	0.73%	0.63%	0.31%	0.28%	0.30%	0.27%	0.24%	0.45%	0.14%	0.38%	0.26%	0.17%	0.14%	0.09%	0.59%	0.68%	0.09%	0.11%	0.83%	0.25%	0.15%	0.23%	0.11%	0.88%	0.30%
Number of reads unmapped: too many mismatches |	0	0	0	0	0	0	0	0	0	0	0	0	0	0	0	0	0	0	0	0	0	0	0	0	0	0	0	0	0	0	0	0	0	0	0
% of reads unmapped: too many mismatches |	0.00%	0.00%	0.00%	0.00%	0.00%	0.00%	0.00%	0.00%	0.00%	0.00%	0.00%	0.00%	0.00%	0.00%	0.00%	0.00%	0.00%	0.00%	0.00%	0.00%	0.00%	0.00%	0.00%	0.00%	0.00%	0.00%	0.00%	0.00%	0.00%	0.00%	0.00%	0.00%	0.00%	0.00%	0.00%
Number of reads unmapped: too short |	357535	363018	605546	374745	702095	2159198	134589	2168996	1809136	1527480	1466062	3350987	565266	1238507	748212	417564	1022126	471629	1000136	1124219	1202000	421995	386817	230594	1953762	1504151	149509	470685	1378800	1026746	334231	784802	6983832	5225582	1513784
% of reads unmapped: too short |	2.33%	2.98%	0.88%	1.94%	3.15%	14.96%	0.65%	9.24%	7.60%	6.73%	6.36%	11.42%	2.07%	2.77%	3.29%	2.09%	4.03%	5.37%	3.09%	3.61%	5.41%	1.05%	3.46%	0.91%	3.90%	5.76%	0.88%	0.82%	7.70%	1.78%	0.83%	4.23%	5.57%	7.38%	2.09%
Number of reads unmapped: other |	399224	316068	998726	511176	416826	828167	771290	2568415	3557836	13759153	6363185	11053448	3615031	8034543	2110271	2070126	4552479	2415500	3022651	8317802	2760383	1924977	873087	557339	15892221	15683066	338466	1381977	8377338	5705689	860881	2178391	4143912	49264890	9666900
% of reads unmapped: other |	2.60%	2.60%	1.45%	2.64%	1.87%	5.74%	3.71%	10.94%	14.94%	60.60%	27.60%	37.66%	13.25%	17.96%	9.27%	10.38%	17.95%	27.50%	9.34%	26.72%	12.43%	4.79%	7.80%	2.19%	31.75%	60.01%	2.00%	2.41%	46.79%	9.89%	2.14%	11.74%	3.30%	69.62%	13.37%
Number of chimeric reads |	0	0	0	0	0	0	0	0	0	0	0	0	0	0	0	0	0	0	0	0	0	0	0	0	0	0	0	0	0	0	0	0	0	0	0
% of chimeric reads |	0.00%	0.00%	0.00%	0.00%	0.00%	0.00%	0.00%	0.00%	0.00%	0.00%	0.00%	0.00%	0.00%	0.00%	0.00%	0.00%	0.00%	0.00%	0.00%	0.00%	0.00%	0.00%	0.00%	0.00%	0.00%	0.00%	0.00%	0.00%	0.00%	0.00%	0.00%	0.00%	0.00%	0.00%	0.00%
