## Supplementary material for "A *de novo* long-read genome assembly of the sacred datura plant (*Datura wrightii*) reveals a role of tandem gene duplications in the evolution of herbivore-defense response": Table S6 - Detailed GSEA results

GO_ontology	Direction	ID	Description	setSize	enrichmentScore	NES	pvalue	p.adjust	qvalues	rank	leading_edge	core_enrichment
BP	up	GO:0055114	oxidation-reduction process	430	0.613899378	1.447503827	1.00E-10	5.90E-09	5.16E-09	1064	tags=46%, list=24%, signal=38%	_ptg000007l_000476/_ptg000008l_001125/_ptg000020l_000718/_ptg000019l_000585/_ptg000020l_000722/_ptg000016l_001656/_ptg000001l_000279/_ptg000014l_000310/_ptg000023l_000299/_ptg000010l_000952/_ptg000001l_000845/_ptg000006l_000488/_ptg000009l_000777/_ptg000011l_000027/_ptg000038l_000126/_ptg000008l_000161/_ptg000025l_000189/_ptg000038l_000329/_ptg000008l_000860/_ptg000018l_000710/_ptg000004l_000609/…
BP	up	GO:0055085	transmembrane transport	223	0.578129973	1.349868516	1.84E-06	5.43E-05	4.75E-05	884	tags=35%, list=20%, signal=30%	_ptg000004l_000032/_ptg000004l_000039/_ptg000004l_000020/_ptg000025l_000988/_ptg000004l_000021/_ptg000004l_000036/_ptg000004l_000035/_ptg000004l_000040/_ptg000011l_000532/_ptg000006l_002228/_ptg000025l_000989/_ptg000008l_001428/_ptg000025l_000987/_ptg000038l_000529/_ptg000018l_001594/_ptg000007l_000758/_ptg000016l_001836/_ptg000009l_000353/_ptg000038l_000645/_ptg000014l_000061/_ptg000010l_002376/…
BP	up	GO:0009611	response to wounding	12	0.82987467	1.636434185	0.000740127	0.01455584	0.012724998	394	tags=67%, list=9%, signal=61%	_ptg000007l_000477/_ptg000007l_000473/_ptg000009l_000241/_ptg000009l_000537/_ptg000007l_000478/_ptg000007l_000480/_ptg000009l_000536/_ptg000007l_001194
BP	up	GO:0006355	regulation of transcription, DNA-templated	302	0.508847666	1.193231286	0.003052349	0.045022149	0.039359239	1199	tags=34%, list=27%, signal=27%	_ptg000006l_001278/_ptg000020l_000836/_ptg000025l_000170/_ptg000019l_000693/_ptg000006l_002113/_ptg000020l_000547/_ptg000002l_000488/_ptg000001l_001525/_ptg000023l_000815/_ptg000006l_000166/_ptg000018l_000391/_ptg000014l_001631/_ptg000008l_001544/_ptg000007l_000040/_ptg000001l_001821/_ptg000009l_000569/_ptg000004l_000452/_ptg000001l_000976/_ptg000016l_002165/_ptg000006l_001190/_ptg000020l_001239/…
BP	down	GO:0009733	response to auxin	34	0.821043015	2.026517999	1.00E-10	5.10E-09	4.63E-09	378	tags=74%, list=10%, signal=67%	_ptg000019l_000876/_ptg000010l_002425/_ptg000038l_000567/_ptg000038l_000576/_ptg000038l_000575/_ptg000019l_000753/_ptg000038l_000579/_ptg000038l_000574/_ptg000007l_001057/_ptg000019l_000751/_ptg000019l_000889/_ptg000001l_001842/_ptg000038l_000568/_ptg000038l_000564/_ptg000038l_000562/_ptg000038l_000578/_ptg000038l_000571/_ptg000038l_000583/_ptg000014l_000586/_ptg000001l_001934/_ptg000038l_000572/…
BP	down	GO:0006355	regulation of transcription, DNA-templated	330	0.436601819	1.203487578	0.000966438	0.024644177	0.022380677	1267	tags=42%, list=33%, signal=31%	_ptg000010l_002418/_ptg000007l_001363/_ptg000010l_000513/_ptg000010l_000512/_ptg000019l_000093/_ptg000027l_000079/_ptg000004l_000468/_ptg000016l_000223/_ptg000006l_001694/_ptg000010l_000432/_ptg000004l_000156/_ptg000001l_001442/_ptg000020l_000622/_ptg000006l_002088/_ptg000007l_001092/_ptg000007l_000583/_ptg000010l_002419/_ptg000011l_000230/_ptg000023l_000769/_ptg000016l_000306/_ptg000010l_002417/…
BP	down	GO:0006096	glycolytic process	21	0.652175278	1.540100142	0.002844572	0.048357717	0.043916193	201	tags=29%, list=5%, signal=27%	_ptg000008l_001456/_ptg000016l_002319/_ptg000007l_000300/_ptg000025l_001102/_ptg000025l_001100/_ptg000038l_000388
MF	up	GO:0016747	transferase activity, transferring acyl groups other than amino-acyl groups	40	0.772079897	1.653008023	3.71E-07	3.22E-05	2.69E-05	604	tags=52%, list=11%, signal=47%	_ptg000023l_000734/_ptg000023l_000269/_ptg000006l_001062/_ptg000018l_000147/_ptg000006l_001071/_ptg000018l_001882/_ptg000011l_000231/_ptg000004l_000213/_ptg000018l_001883/_ptg000009l_000270/_ptg000001l_001651/_ptg000038l_000836/_ptg000018l_001299/_ptg000018l_000131/_ptg000023l_000733/_ptg000010l_001229/_ptg000009l_000687/_ptg000001l_000303/_ptg000001l_000830/_ptg000010l_002929/_ptg000011l_000542
MF	up	GO:0008194	UDP-glycosyltransferase activity	56	0.691802181	1.510766242	3.00E-05	0.000811796	0.000677724	650	tags=39%, list=12%, signal=35%	_ptg000004l_000574/_ptg000002l_000096/_ptg000018l_000268/_ptg000006l_000310/_ptg000002l_000095/_ptg000019l_000491/_ptg000018l_001586/_ptg000020l_001003/_ptg000006l_001367/_ptg000020l_001004/_ptg000006l_000309/_ptg000002l_000451/_ptg000008l_001014/_ptg000019l_000560/_ptg000027l_001066/_ptg000019l_000561/_ptg000010l_000259/_ptg000007l_001026/_ptg000018l_000881/_ptg000003l_000438/_ptg000006l_001117/…
MF	up	GO:0004866	endopeptidase inhibitor activity	23	0.810689451	1.677481002	3.69E-05	0.000811796	0.000677724	281	tags=57%, list=5%, signal=54%	_ptg000010l_000881/_ptg000010l_002142/_ptg000010l_000869/_ptg000010l_000868/_ptg000010l_002141/_ptg000010l_000880/_ptg000010l_000867/_ptg000014l_000130/_ptg000024l_000086/_ptg000014l_001577/_ptg000014l_000129/_ptg000014l_000131/_ptg000024l_000088
MF	up	GO:0016491	oxidoreductase activity	201	0.577088271	1.31345962	3.73E-05	0.000811796	0.000677724	1372	tags=42%, list=25%, signal=33%	_ptg000002l_000027/_ptg000007l_000476/_ptg000008l_001125/_ptg000020l_000718/_ptg000019l_000585/_ptg000020l_000722/_ptg000025l_000722/_ptg000011l_000359/_ptg000002l_000535/_ptg000001l_000845/_ptg000038l_000126/_ptg000004l_000609/_ptg000001l_000797/_ptg000025l_000721/_ptg000018l_000915/_ptg000008l_001485/_ptg000011l_000362/_ptg000023l_000729/_ptg000004l_000085/_ptg000010l_000808/_ptg000004l_000685/…
MF	up	GO:0022857	transmembrane transporter activity	107	0.610817707	1.364413311	0.000134903	0.002347316	0.001959647	1152	tags=41%, list=21%, signal=33%	_ptg000004l_000032/_ptg000004l_000020/_ptg000004l_000021/_ptg000004l_000036/_ptg000004l_000035/_ptg000004l_000040/_ptg000011l_000532/_ptg000008l_001428/_ptg000038l_000529/_ptg000019l_001202/_ptg000016l_001836/_ptg000009l_000353/_ptg000003l_000174/_ptg000007l_000060/_ptg000019l_001207/_ptg000007l_000542/_ptg000007l_000541/_ptg000008l_000387/_ptg000027l_000279/_ptg000008l_000284/_ptg000027l_000284/…
MF	up	GO:0004867	serine-type endopeptidase inhibitor activity	16	0.812552541	1.632003322	0.000473578	0.006866887	0.005732792	544	tags=62%, list=10%, signal=56%	_ptg000007l_000477/_ptg000007l_000473/_ptg000009l_000241/_ptg000009l_000537/_ptg000020l_000705/_ptg000007l_000478/_ptg000025l_000210/_ptg000007l_000480/_ptg000009l_000536/_ptg000007l_001194
MF	up	GO:0005506	iron ion binding	35	0.689459259	1.460919052	0.001353004	0.016815902	0.014038684	1289	tags=54%, list=23%, signal=42%	_ptg000014l_000310/_ptg000010l_000952/_ptg000009l_000777/_ptg000011l_000027/_ptg000009l_000768/_ptg000016l_002041/_ptg000011l_000488/_ptg000011l_000421/_ptg000020l_000472/_ptg000006l_000319/_ptg000025l_000359/_ptg000023l_000914/_ptg000014l_000424/_ptg000004l_000505/_ptg000012l_000450/_ptg000025l_001098/_ptg000004l_000247/_ptg000009l_000815/_ptg000001l_000068
MF	up	GO:0015297	antiporter activity	15	0.78565568	1.566819007	0.002549664	0.0277276	0.023148269	674	tags=53%, list=12%, signal=47%	_ptg000025l_000988/_ptg000006l_002228/_ptg000025l_000987/_ptg000007l_000758/_ptg000038l_000645/_ptg000019l_000963/_ptg000025l_000986/_ptg000010l_000600
MF	up	GO:0010333	terpene synthase activity	10	0.833971903	1.581971777	0.003572209	0.034531358	0.028828357	920	tags=100%, list=17%, signal=83%	_ptg000007l_001489/_ptg000025l_000360/_ptg000014l_000858/_ptg000008l_000843/_ptg000019l_000155/_ptg000016l_000475/_ptg000019l_000596/_ptg000038l_000137/_ptg000038l_000138/_ptg000019l_000601
MF	up	GO:0000287	magnesium ion binding	25	0.70579984	1.476761473	0.003978387	0.034611967	0.028895653	636	tags=36%, list=12%, signal=32%	_ptg000007l_001488/_ptg000008l_000842/_ptg000008l_000841/_ptg000007l_000171/_ptg000018l_001724/_ptg000025l_000985/_ptg000019l_000428/_ptg000016l_002143/_ptg000007l_001251
MF	up	GO:0016705	oxidoreductase activity, acting on paired donors, with incorporation or reduction of molecular oxygen	56	0.615493492	1.344122375	0.006060483	0.047932913	0.040016588	1253	tags=50%, list=23%, signal=39%	_ptg000025l_000189/_ptg000038l_000329/_ptg000019l_000547/_ptg000006l_000318/_ptg000023l_000703/_ptg000010l_000889/_ptg000025l_000306/_ptg000009l_000818/_ptg000025l_000305/_ptg000003l_000484/_ptg000020l_000725/_ptg000009l_000817/_ptg000025l_000304/_ptg000018l_001366/_ptg000010l_001918/_ptg000019l_001266/_ptg000001l_001701/_ptg000020l_001251/_ptg000016l_000283/_ptg000014l_001263/_ptg000014l_000604/…
MF	down	GO:0008194	UDP-glycosyltransferase activity	61	0.689918619	1.774151652	1.28E-09	9.35E-08	8.09E-08	872	tags=61%, list=18%, signal=50%	_ptg000007l_000466/_ptg000001l_001918/_ptg000007l_000497/_ptg000003l_000304/_ptg000001l_000082/_ptg000008l_001283/_ptg000038l_000742/_ptg000007l_000463/_ptg000018l_001935/_ptg000023l_000211/_ptg000009l_000759/_ptg000008l_001135/_ptg000003l_000302/_ptg000003l_000305/_ptg000018l_001908/_ptg000004l_000377/_ptg000004l_000379/_ptg000025l_000443/_ptg000025l_000429/_ptg000008l_001424/_ptg000038l_000112/…
MF	down	GO:0016705	oxidoreductase activity, acting on paired donors, with incorporation or reduction of molecular oxygen	55	0.595832523	1.522990131	0.000100962	0.003503322	0.003030993	870	tags=42%, list=18%, signal=35%	_ptg000008l_001351/_ptg000027l_000860/_ptg000001l_001705/_ptg000010l_000138/_ptg000016l_002010/_ptg000001l_000281/_ptg000018l_001580/_ptg000038l_000706/_ptg000008l_000198/_ptg000006l_002168/_ptg000007l_000936/_ptg000010l_002064/_ptg000019l_000407/_ptg000003l_000790/_ptg000006l_001056/_ptg000006l_002170/_ptg000009l_000033/_ptg000023l_000120/_ptg000002l_000107/_ptg000010l_001465/_ptg000007l_001400/…
MF	down	GO:0005509	calcium ion binding	87	0.550232628	1.442728245	0.000143972	0.003503322	0.003030993	1172	tags=46%, list=24%, signal=36%	_ptg000025l_000224/_ptg000003l_000920/_ptg000011l_000396/_ptg000016l_000725/_ptg000025l_000584/_ptg000010l_001103/_ptg000007l_000779/_ptg000025l_000771/_ptg000008l_000855/_ptg000003l_000622/_ptg000027l_000402/_ptg000010l_001886/_ptg000010l_000295/_ptg000003l_000822/_ptg000016l_001408/_ptg000006l_000786/_ptg000016l_000184/_ptg000014l_001521/_ptg000018l_002016/_ptg000010l_000790/_ptg000007l_000886/…
MF	down	GO:0016788	hydrolase activity, acting on ester bonds	30	0.623051575	1.523564733	0.001905424	0.034773989	0.030085643	466	tags=30%, list=10%, signal=27%	_ptg000003l_001172/_ptg000007l_000194/_ptg000010l_001608/_ptg000004l_000408/_ptg000014l_001210/_ptg000001l_000827/_ptg000011l_000345/_ptg000010l_000317/_ptg000029l_000035
CC	up	GO:0016020	membrane	340	0.566710386	1.432516673	2.73E-09	4.65E-08	3.74E-08	515	tags=46%, list=27%, signal=40%	_ptg000025l_000988/_ptg000006l_002228/_ptg000025l_000989/_ptg000038l_000841/_ptg000008l_001428/_ptg000011l_000231/_ptg000025l_000987/_ptg000023l_000401/_ptg000038l_000529/_ptg000018l_001594/_ptg000009l_000270/_ptg000007l_000758/_ptg000019l_001202/_ptg000038l_000842/_ptg000038l_000645/_ptg000016l_001831/_ptg000012l_000183/_ptg000003l_000174/_ptg000007l_000060/_ptg000019l_001207/_ptg000010l_002371/…
CC	up	GO:0016021	integral component of membrane	333	0.529020197	1.337304209	3.22E-06	2.73E-05	2.20E-05	364	tags=30%, list=19%, signal=30%	_ptg000004l_000032/_ptg000004l_000039/_ptg000004l_000020/_ptg000004l_000021/_ptg000004l_000036/_ptg000004l_000035/_ptg000004l_000040/_ptg000001l_000165/_ptg000010l_002202/_ptg000020l_000184/_ptg000025l_000382/_ptg000001l_000960/_ptg000006l_001855/_ptg000016l_001836/_ptg000009l_000353/_ptg000018l_000313/_ptg000014l_000061/_ptg000010l_002376/_ptg000009l_000240/_ptg000018l_001699/_ptg000006l_000930/…
CC	up	GO:0048046	apoplast	19	0.693817243	1.525480571	0.009538261	0.042764629	0.034423541	403	tags=68%, list=21%, signal=54%	_ptg000020l_000202/_ptg000018l_000762/_ptg000025l_001059/_ptg000007l_001113/_ptg000018l_000705/_ptg000018l_000704/_ptg000018l_001222/_ptg000011l_000479/_ptg000023l_000749/_ptg000018l_000895/_ptg000018l_001297/_ptg000025l_001058/_ptg000018l_000089
CC	up	GO:0005576	extracellular region	11	0.76399357	1.567825539	0.010062266	0.042764629	0.034423541	239	tags=55%, list=13%, signal=48%	_ptg000006l_001321/_ptg000006l_000302/_ptg000006l_002075/_ptg000018l_000477/_ptg000007l_001034/_ptg000019l_000392
CC	down	GO:0016020	membrane	295	0.448639144	1.217535884	0.001573899	0.023608485	0.01988083	591	tags=54%, list=41%, signal=40%	_ptg000025l_000991/_ptg000010l_000404/_ptg000014l_000833/_ptg000020l_001254/_ptg000007l_000946/_ptg000014l_001545/_ptg000010l_002007/_ptg000008l_001412/_ptg000010l_001345/_ptg000006l_002028/_ptg000019l_000790/_ptg000014l_000832/_ptg000038l_000484/_ptg000007l_001048/_ptg000018l_000892/_ptg000010l_002355/_ptg000010l_002638/_ptg000007l_000338/_ptg000014l_000070/_ptg000020l_001253/_ptg000006l_000908/…
