## Supplementary material for "A *de novo* long-read genome assembly of the sacred datura plant (*Datura wrightii*) reveals a role of tandem gene duplications in the evolution of herbivore-defense response": Table S9 - global GO-term enrichment results

duplication_type	ID	Description	GeneRatio	BgRatio	pvalue	p.adjust	qvalue	geneID	Count
Segmental/WGD	GO:0003989	acetyl-CoA carboxylase activity	209/8499	271/24938	4.66E-48	7.37E-46	6.67E-46	_ptg000015l_000042/_ptg000030l_000011/_ptg000041l_000004/_ptg000047l_000003/_ptg000049l_000018/_ptg000057l_000002/_ptg000068l_000018/_ptg000074l_000002/_ptg000075l_000021/_ptg000076l_000013/_ptg000078l_000004/_ptg000079l_000004/_ptg000081l_000004/_ptg000083l_000002/_ptg000093l_000002/_ptg000095l_000006/_ptg000096l_000013/_ptg000103l_000002/_ptg000114l_000002/_ptg000115l_000012/_ptg000121l_000019/…	209
Segmental/WGD	GO:0019843	rRNA binding	131/8499	217/24938	1.85E-15	1.46E-13	1.33E-13	_ptg000006l_000039/_ptg000007l_000330/_ptg000012l_000299/_ptg000015l_000001/_ptg000015l_000015/_ptg000016l_001649/_ptg000018l_000345/_ptg000030l_000002/_ptg000074l_000045/_ptg000075l_000014/_ptg000084l_000008/_ptg000089l_000007/_ptg000095l_000027/_ptg000103l_000015/_ptg000118l_000008/_ptg000121l_000017/_ptg000130l_000014/_ptg000132l_000012/_ptg000146l_000006/_ptg000166l_000033/_ptg000172l_000016/…	131
Segmental/WGD	GO:0045156	electron transporter, transferring electrons within the cyclic electron transport pathway of photosynthesis activity	218/8499	420/24938	2.98E-14	1.57E-12	1.42E-12	_ptg000007l_001314/_ptg000010l_002995/_ptg000010l_000036/_ptg000013l_000006/_ptg000013l_000009/_ptg000030l_000019/_ptg000030l_000016/_ptg000040l_000002/_ptg000042l_000058/_ptg000042l_000055/_ptg000049l_000023/_ptg000050l_000009/_ptg000053l_000009/_ptg000066l_000010/_ptg000068l_000023/_ptg000074l_000005/_ptg000076l_000018/_ptg000079l_000009/_ptg000081l_000010/_ptg000083l_000007/_ptg000095l_000012/…	218
Segmental/WGD	GO:0016984	ribulose-bisphosphate carboxylase activity	100/8499	160/24938	1.78E-13	7.05E-12	6.39E-12	_ptg000030l_000010/_ptg000041l_000003/_ptg000047l_000002/_ptg000076l_000012/_ptg000078l_000003/_ptg000081l_000003/_ptg000083l_000001/_ptg000103l_000001/_ptg000114l_000001/_ptg000115l_000011/_ptg000121l_000018/_ptg000124l_000013/_ptg000132l_000024/_ptg000147l_000007/_ptg000160l_000009/_ptg000192l_000003/_ptg000205l_000016/_ptg000207l_000017/_ptg000210l_000001/_ptg000211l_000001/_ptg000212l_000003/…	100
Segmental/WGD	GO:0016651	oxidoreductase activity, acting on NAD(P)H	238/8499	478/24938	6.95E-13	2.20E-11	1.99E-11	_ptg000007l_001351/_ptg000015l_000012/_ptg000038l_000621/_ptg000041l_000008/_ptg000047l_000011/_ptg000054l_000012/_ptg000064l_000007/_ptg000068l_000006/_ptg000074l_000016/_ptg000078l_000011/_ptg000083l_000018/_ptg000092l_000007/_ptg000093l_000011/_ptg000095l_000026/_ptg000100l_000002/_ptg000111l_000011/_ptg000112l_000023/_ptg000114l_000020/_ptg000115l_000003/_ptg000121l_000016/_ptg000132l_000004/…	238
Segmental/WGD	GO:0003700	DNA-binding transcription factor activity	161/8499	341/24938	3.13E-07	8.25E-06	7.47E-06	_ptg000001l_001944/_ptg000001l_001807/_ptg000001l_000297/_ptg000001l_001747/_ptg000001l_000377/_ptg000001l_000414/_ptg000001l_000423/_ptg000001l_001525/_ptg000001l_001383/_ptg000001l_001311/_ptg000002l_000005/_ptg000002l_000525/_ptg000002l_000073/_ptg000002l_000131/_ptg000003l_000188/_ptg000003l_000991/_ptg000003l_000206/_ptg000003l_000542/_ptg000004l_000059/_ptg000004l_000060/_ptg000004l_000156/…	161
Segmental/WGD	GO:0046983	protein dimerization activity	161/8499	343/24938	4.94E-07	1.12E-05	1.01E-05	_ptg000001l_001894/_ptg000001l_001881/_ptg000001l_001873/_ptg000001l_000205/_ptg000001l_001789/_ptg000001l_000307/_ptg000001l_000316/_ptg000001l_001652/_ptg000001l_000694/_ptg000001l_001172/_ptg000002l_000502/_ptg000003l_000183/_ptg000003l_001007/_ptg000003l_000202/_ptg000003l_000978/_ptg000003l_000743/_ptg000003l_000736/_ptg000003l_000676/_ptg000004l_000014/_ptg000004l_000420/_ptg000006l_002374/…	161
Segmental/WGD	GO:0003779	actin binding	29/8499	41/24938	1.81E-06	3.57E-05	3.24E-05	_ptg000001l_000188/_ptg000002l_000088/_ptg000003l_000454/_ptg000003l_000532/_ptg000004l_000510/_ptg000006l_002299/_ptg000006l_001206/_ptg000007l_000131/_ptg000007l_001352/_ptg000009l_000213/_ptg000009l_000479/_ptg000010l_000411/_ptg000010l_002390/_ptg000010l_002160/_ptg000011l_000289/_ptg000012l_000253/_ptg000014l_000136/_ptg000014l_001254/_ptg000018l_001657/_ptg000018l_000450/_ptg000018l_001187/…	29
Segmental/WGD	GO:0003743	translation initiation factor activity	44/8499	75/24938	1.11E-05	0.00019537	0.000177017	_ptg000007l_001541/_ptg000007l_000184/_ptg000007l_000793/_ptg000007l_000871/_ptg000008l_001321/_ptg000008l_000918/_ptg000010l_000130/_ptg000010l_002859/_ptg000014l_000534/_ptg000016l_000116/_ptg000016l_002205/_ptg000016l_001102/_ptg000020l_001109/_ptg000023l_000139/_ptg000024l_000180/_ptg000025l_000215/_ptg000025l_000805/_ptg000074l_000047/_ptg000112l_000036/_ptg000146l_000008/_ptg000224l_000028/…	44
Segmental/WGD	GO:0046933	proton-transporting ATP synthase activity, rotational mechanism	112/8499	239/24938	2.75E-05	0.000433786	0.000393037	_ptg000003l_000225/_ptg000010l_000365/_ptg000010l_001922/_ptg000010l_001517/_ptg000014l_001663/_ptg000018l_001674/_ptg000030l_000009/_ptg000047l_000009/_ptg000074l_000051/_ptg000081l_000015/_ptg000093l_000009/_ptg000114l_000018/_ptg000115l_000001/_ptg000124l_000001/_ptg000147l_000003/_ptg000202l_000019/_ptg000205l_000008/_ptg000208l_000005/_ptg000212l_000010/_ptg000215l_000002/_ptg000223l_000004/…	112
Segmental/WGD	GO:0004252	serine-type endopeptidase activity	148/8499	332/24938	4.21E-05	0.000604669	0.000547868	_ptg000004l_000691/_ptg000006l_000157/_ptg000006l_002206/_ptg000006l_002199/_ptg000006l_000182/_ptg000006l_001182/_ptg000006l_001287/_ptg000007l_000487/_ptg000010l_002410/_ptg000011l_000267/_ptg000015l_000006/_ptg000016l_002056/_ptg000017l_000031/_ptg000018l_001157/_ptg000020l_000592/_ptg000025l_000970/_ptg000027l_001357/_ptg000030l_000005/_ptg000042l_000022/_ptg000068l_000001/_ptg000074l_000049/…	148
Segmental/WGD	GO:0030570	pectate lyase activity	Sep-99	10/24938	0.000428926	0.005647528	0.005117014	_ptg000008l_000087/_ptg000008l_001487/_ptg000008l_001290/_ptg000010l_001008/_ptg000012l_000318/_ptg000014l_000067/_ptg000019l_000098/_ptg000025l_000749/_ptg000027l_000345	9
Segmental/WGD	GO:0008083	growth factor activity	Oct-99	13/24938	0.001992733	0.024219371	0.021944267	_ptg000001l_000247/_ptg000001l_000922/_ptg000003l_000186/_ptg000007l_001034/_ptg000016l_001047/_ptg000018l_001057/_ptg000024l_000126/_ptg000025l_000265/_ptg000027l_000510/_ptg000038l_000223	10
Tandem	GO:0043531	ADP binding	113/2213	268/24938	1.02E-48	1.19E-46	6.64E-47	_ptg000001l_001499/_ptg000001l_000523/_ptg000001l_001215/_ptg000001l_001214/_ptg000002l_000519/_ptg000002l_000517/_ptg000003l_000988/_ptg000003l_000346/_ptg000003l_000347/_ptg000003l_000348/_ptg000003l_000349/_ptg000003l_000350/_ptg000003l_000354/_ptg000003l_000355/_ptg000003l_000357/_ptg000003l_000358/_ptg000003l_000501/_ptg000003l_000502/_ptg000003l_000503/_ptg000003l_000602/_ptg000003l_000603/…	113
Tandem	GO:0016705	oxidoreductase activity, acting on paired donors, with incorporation or reduction of molecular oxygen	71/2213	200/24938	1.44E-25	8.41E-24	4.69E-24	_ptg000001l_001705/_ptg000001l_000361/_ptg000002l_000551/_ptg000002l_000550/_ptg000002l_000549/_ptg000003l_000031/_ptg000003l_000475/_ptg000003l_000482/_ptg000003l_000484/_ptg000003l_000497/_ptg000003l_000761/_ptg000006l_002174/_ptg000006l_002172/_ptg000006l_002170/_ptg000006l_002168/_ptg000006l_002021/_ptg000006l_000380/_ptg000006l_000381/_ptg000007l_000240/_ptg000007l_001400/_ptg000007l_000937/…	71
Tandem	GO:0008194	UDP-glycosyltransferase activity	66/2213	180/24938	8.82E-25	3.44E-23	1.92E-23	_ptg000001l_001917/_ptg000002l_000093/_ptg000002l_000095/_ptg000002l_000096/_ptg000003l_000904/_ptg000003l_000903/_ptg000003l_000902/_ptg000003l_000901/_ptg000003l_000300/_ptg000003l_000302/_ptg000003l_000304/_ptg000003l_000305/_ptg000003l_000670/_ptg000003l_000608/_ptg000004l_000377/_ptg000004l_000378/_ptg000004l_000379/_ptg000004l_000426/_ptg000006l_000309/_ptg000006l_000310/_ptg000006l_001367/…	66
Tandem	GO:0004857	enzyme inhibitor activity	39/2213	89/24938	2.18E-18	6.36E-17	3.55E-17	_ptg000007l_000434/_ptg000007l_000435/_ptg000007l_000436/_ptg000007l_000673/_ptg000007l_000674/_ptg000008l_001186/_ptg000008l_001185/_ptg000008l_001184/_ptg000008l_001183/_ptg000008l_001182/_ptg000008l_001181/_ptg000008l_001180/_ptg000008l_001179/_ptg000008l_001178/_ptg000008l_001177/_ptg000008l_000673/_ptg000010l_000547/_ptg000010l_000548/_ptg000010l_000959/_ptg000010l_000961/_ptg000012l_000071/…	39
Tandem	GO:0008061	chitin binding	22/2213	30/24938	1.90E-17	4.45E-16	2.48E-16	_ptg000006l_001441/_ptg000006l_001440/_ptg000007l_000346/_ptg000007l_000347/_ptg000010l_001153/_ptg000010l_001154/_ptg000010l_001155/_ptg000010l_001156/_ptg000010l_001157/_ptg000010l_001158/_ptg000010l_001159/_ptg000014l_001116/_ptg000014l_001115/_ptg000016l_001491/_ptg000016l_001490/_ptg000016l_001489/_ptg000016l_001070/_ptg000016l_001075/_ptg000020l_001317/_ptg000020l_000398/_ptg000024l_000146/…	22
Tandem	GO:0016747	transferase activity, transferring acyl groups other than amino-acyl groups	45/2213	146/24938	3.99E-14	7.79E-13	4.34E-13	_ptg000003l_000506/_ptg000003l_000756/_ptg000006l_000443/_ptg000006l_000444/_ptg000006l_000445/_ptg000006l_000446/_ptg000006l_000447/_ptg000006l_000448/_ptg000006l_000449/_ptg000006l_001476/_ptg000006l_001063/_ptg000006l_001064/_ptg000006l_001065/_ptg000006l_001066/_ptg000006l_001068/_ptg000006l_001069/_ptg000007l_001452/_ptg000007l_001451/_ptg000007l_000207/_ptg000007l_001450/_ptg000007l_001449/…	45
Tandem	GO:0004867	serine-type endopeptidase inhibitor activity	22/2213	39/24938	7.53E-14	1.26E-12	7.02E-13	_ptg000006l_002211/_ptg000006l_002210/_ptg000006l_002209/_ptg000007l_001194/_ptg000007l_001193/_ptg000007l_000478/_ptg000007l_000479/_ptg000007l_000480/_ptg000007l_000955/_ptg000007l_000954/_ptg000009l_000537/_ptg000009l_000241/_ptg000009l_000536/_ptg000010l_002684/_ptg000010l_002683/_ptg000010l_000882/_ptg000010l_000883/_ptg000020l_000707/_ptg000038l_000301/_ptg000038l_000302/_ptg000038l_000303/…	22
Tandem	GO:0022857	transmembrane transporter activity	69/2213	333/24938	2.06E-11	3.02E-10	1.68E-10	_ptg000001l_000348/_ptg000001l_000349/_ptg000001l_001229/_ptg000001l_001035/_ptg000003l_000805/_ptg000003l_000804/_ptg000004l_000758/_ptg000004l_000040/_ptg000004l_000757/_ptg000006l_000289/_ptg000006l_002069/_ptg000006l_001933/_ptg000007l_000542/_ptg000007l_000945/_ptg000010l_002475/_ptg000010l_002474/_ptg000010l_000784/_ptg000010l_002003/_ptg000010l_001999/_ptg000010l_001998/_ptg000010l_001997/…	69
Tandem	GO:0008171	O-methyltransferase activity	17/2213	30/24938	4.81E-11	6.25E-10	3.49E-10	_ptg000004l_000671/_ptg000004l_000670/_ptg000004l_000664/_ptg000004l_000663/_ptg000004l_000661/_ptg000004l_000476/_ptg000004l_000475/_ptg000008l_000534/_ptg000010l_002191/_ptg000010l_002190/_ptg000010l_002188/_ptg000010l_002187/_ptg000010l_002186/_ptg000010l_002184/_ptg000025l_000894/_ptg000025l_000893/_ptg000025l_000892	17
Tandem	GO:0045735	nutrient reservoir activity	20/2213	44/24938	1.84E-10	2.15E-09	1.20E-09	_ptg000001l_001280/_ptg000001l_000760/_ptg000001l_001152/_ptg000001l_000890/_ptg000006l_002235/_ptg000009l_000210/_ptg000009l_000222/_ptg000009l_000317/_ptg000009l_000318/_ptg000009l_000320/_ptg000009l_000321/_ptg000011l_000525/_ptg000014l_000867/_ptg000014l_000910/_ptg000027l_001237/_ptg000029l_000077/_ptg000029l_000079/_ptg000029l_000082/_ptg000029l_000083/_ptg000029l_000084	20
Tandem	GO:0016788	hydrolase activity, acting on ester bonds	33/2213	115/24938	7.74E-10	8.24E-09	4.59E-09	_ptg000001l_001988/_ptg000001l_001987/_ptg000001l_001986/_ptg000001l_001378/_ptg000003l_000228/_ptg000003l_000230/_ptg000007l_000195/_ptg000008l_000444/_ptg000008l_000448/_ptg000008l_000449/_ptg000008l_000450/_ptg000010l_002679/_ptg000010l_002678/_ptg000010l_002677/_ptg000010l_001608/_ptg000010l_001607/_ptg000014l_001044/_ptg000014l_001043/_ptg000014l_001042/_ptg000014l_000974/_ptg000014l_000973/…	33
Tandem	GO:0015211	purine nucleoside transmembrane transporter activity	16/2213	32/24938	2.12E-09	2.07E-08	1.15E-08	_ptg000001l_000165/_ptg000008l_001084/_ptg000008l_001083/_ptg000008l_001081/_ptg000008l_001080/_ptg000018l_000311/_ptg000018l_001706/_ptg000018l_001705/_ptg000018l_001703/_ptg000018l_001702/_ptg000018l_001701/_ptg000018l_001700/_ptg000018l_000312/_ptg000018l_001699/_ptg000018l_000313/_ptg000018l_000314	16
Tandem	GO:0004869	cysteine-type endopeptidase inhibitor activity	13/2213	24/24938	2.00E-08	1.80E-07	1.00E-07	_ptg000003l_000556/_ptg000003l_000557/_ptg000012l_000556/_ptg000012l_000555/_ptg000014l_000200/_ptg000014l_000201/_ptg000014l_000202/_ptg000019l_000792/_ptg000019l_000794/_ptg000029l_000126/_ptg000029l_000127/_ptg000029l_000129/_ptg000029l_000130	13
Tandem	GO:0005506	iron ion binding	40/2213	181/24938	5.22E-08	4.36E-07	2.43E-07	_ptg000001l_000359/_ptg000001l_001297/_ptg000001l_000842/_ptg000006l_002171/_ptg000006l_002169/_ptg000006l_000801/_ptg000006l_001527/_ptg000006l_000895/_ptg000007l_001401/_ptg000007l_000556/_ptg000008l_001469/_ptg000008l_000199/_ptg000009l_000032/_ptg000009l_000034/_ptg000009l_000785/_ptg000009l_000784/_ptg000009l_000779/_ptg000009l_000778/_ptg000009l_000777/_ptg000009l_000047/_ptg000009l_000768/…	40
Tandem	GO:0008289	lipid binding	24/2213	83/24938	1.31E-07	1.02E-06	5.71E-07	_ptg000006l_001794/_ptg000006l_001793/_ptg000007l_001281/_ptg000007l_001280/_ptg000007l_001279/_ptg000007l_001278/_ptg000007l_001277/_ptg000007l_001276/_ptg000007l_001275/_ptg000007l_001274/_ptg000014l_000245/_ptg000014l_000246/_ptg000014l_000247/_ptg000014l_000248/_ptg000014l_001364/_ptg000014l_001363/_ptg000014l_001362/_ptg000014l_000348/_ptg000014l_000349/_ptg000014l_001192/_ptg000014l_001191/…	24
Tandem	GO:0004190	aspartic-type endopeptidase activity	27/2213	104/24938	2.54E-07	1.86E-06	1.04E-06	_ptg000006l_001998/_ptg000006l_001997/_ptg000006l_000518/_ptg000006l_000519/_ptg000006l_001393/_ptg000006l_001077/_ptg000014l_000262/_ptg000014l_000263/_ptg000016l_001142/_ptg000016l_001143/_ptg000016l_001144/_ptg000016l_001145/_ptg000016l_001146/_ptg000016l_001147/_ptg000016l_001148/_ptg000016l_001216/_ptg000016l_001150/_ptg000016l_001215/_ptg000016l_001214/_ptg000019l_000353/_ptg000019l_001302/…	27
Tandem	GO:0016702	oxidoreductase activity, acting on single donors with incorporation of molecular oxygen, incorporation of two atoms of oxygen	13/2213	29/24938	3.56E-07	2.45E-06	1.37E-06	_ptg000001l_001001/_ptg000001l_001002/_ptg000001l_001003/_ptg000006l_000427/_ptg000006l_001761/_ptg000006l_001760/_ptg000006l_001759/_ptg000012l_000066/_ptg000014l_000730/_ptg000014l_000739/_ptg000029l_000122/_ptg000029l_000123/_ptg000029l_000124	13
Tandem	GO:0004553	hydrolase activity, hydrolyzing O-glycosyl compounds	45/2213	233/24938	5.10E-07	3.32E-06	1.85E-06	_ptg000001l_000104/_ptg000001l_000105/_ptg000001l_000723/_ptg000003l_000775/_ptg000003l_000774/_ptg000003l_000773/_ptg000003l_000772/_ptg000004l_000086/_ptg000004l_000087/_ptg000004l_000267/_ptg000006l_000766/_ptg000006l_001537/_ptg000006l_000868/_ptg000007l_001174/_ptg000007l_001173/_ptg000009l_000389/_ptg000009l_000390/_ptg000009l_000391/_ptg000009l_000392/_ptg000009l_000417/_ptg000010l_000340/…	45
Tandem	GO:0004866	endopeptidase inhibitor activity	13/2213	32/24938	1.41E-06	8.69E-06	4.85E-06	_ptg000010l_000871/_ptg000010l_000872/_ptg000010l_000880/_ptg000010l_000881/_ptg000010l_002142/_ptg000010l_002141/_ptg000014l_001577/_ptg000014l_000131/_ptg000016l_001359/_ptg000016l_001358/_ptg000016l_001356/_ptg000024l_000088/_ptg000024l_000089	13
Tandem	GO:0003680	AT DNA binding	16/2213	48/24938	2.01E-06	1.18E-05	6.57E-06	_ptg000006l_000196/_ptg000006l_001331/_ptg000006l_001329/_ptg000006l_001328/_ptg000010l_001493/_ptg000012l_000386/_ptg000012l_000254/_ptg000012l_000255/_ptg000012l_000385/_ptg000012l_000384/_ptg000018l_000200/_ptg000018l_000201/_ptg000018l_000202/_ptg000039l_000027/_ptg000039l_000028/_ptg000039l_000029	16
Tandem	GO:0004601	peroxidase activity	20/2213	71/24938	2.25E-06	1.25E-05	7.00E-06	_ptg000001l_001535/_ptg000003l_000368/_ptg000003l_000370/_ptg000003l_000371/_ptg000004l_000182/_ptg000004l_000618/_ptg000004l_000617/_ptg000007l_001268/_ptg000007l_001267/_ptg000010l_000154/_ptg000012l_000054/_ptg000012l_000631/_ptg000016l_001841/_ptg000016l_000505/_ptg000016l_000519/_ptg000016l_000521/_ptg000019l_001083/_ptg000025l_000095/_ptg000025l_001084/_ptg000025l_000723	20
Tandem	GO:0030145	manganese ion binding	Oct-13	21/24938	4.19E-06	2.23E-05	1.24E-05	_ptg000002l_000510/_ptg000002l_000509/_ptg000009l_000220/_ptg000009l_000221/_ptg000014l_000865/_ptg000014l_000866/_ptg000014l_000911/_ptg000014l_000887/_ptg000029l_000078/_ptg000029l_000080	10
Tandem	GO:0046983	protein dimerization activity	56/2213	343/24938	6.11E-06	3.11E-05	1.73E-05	_ptg000001l_001247/_ptg000001l_001243/_ptg000001l_001242/_ptg000001l_001240/_ptg000002l_000465/_ptg000003l_000002/_ptg000003l_000970/_ptg000003l_000969/_ptg000003l_000968/_ptg000004l_000660/_ptg000004l_000659/_ptg000004l_000477/_ptg000004l_000474/_ptg000006l_002373/_ptg000007l_000225/_ptg000007l_001428/_ptg000007l_001379/_ptg000007l_001227/_ptg000008l_000533/_ptg000008l_000558/_ptg000010l_002658/…	56
Tandem	GO:0008236	serine-type peptidase activity	18/2213	69/24938	2.28E-05	0.000111149	6.20E-05	_ptg000006l_000184/_ptg000006l_000185/_ptg000006l_001183/_ptg000006l_001185/_ptg000006l_001186/_ptg000007l_001091/_ptg000008l_001049/_ptg000008l_001015/_ptg000008l_000479/_ptg000012l_000600/_ptg000018l_001771/_ptg000018l_001770/_ptg000018l_001769/_ptg000029l_000206/_ptg000029l_000205/_ptg000029l_000204/_ptg000029l_000202/_ptg000029l_000199	18
Tandem	GO:0008970	phospholipase A1 activity	Aug-13	16/24938	2.55E-05	0.000119228	6.65E-05	_ptg000008l_000508/_ptg000008l_000509/_ptg000008l_000510/_ptg000008l_000511/_ptg000008l_000518/_ptg000008l_000519/_ptg000008l_000951/_ptg000008l_000950	8
Tandem	GO:0000987	cis-regulatory region sequence-specific DNA binding	Jun-13	10/24938	7.44E-05	0.000334773	0.000186738	_ptg000020l_001116/_ptg000020l_001115/_ptg000020l_001114/_ptg000020l_001113/_ptg000020l_000608/_ptg000029l_000062	6
Tandem	GO:0003712	transcription coregulator activity	Nov-13	36/24938	0.000194397	0.000842388	0.000469888	_ptg000003l_000391/_ptg000003l_000392/_ptg000003l_000394/_ptg000004l_000485/_ptg000004l_000484/_ptg000004l_000483/_ptg000004l_000482/_ptg000004l_000481/_ptg000004l_000480/_ptg000016l_001416/_ptg000016l_001007	11
Tandem	GO:0030247	polysaccharide binding	Sep-13	26/24938	0.00025932	0.001083587	0.00060443	_ptg000007l_001249/_ptg000010l_002320/_ptg000010l_001307/_ptg000014l_001188/_ptg000014l_001187/_ptg000018l_001408/_ptg000018l_001342/_ptg000025l_001001/_ptg000025l_001000	9
Tandem	GO:0016887	ATPase activity	16/2213	70/24938	0.000339149	0.001368289	0.000763238	_ptg000001l_000724/_ptg000006l_000986/_ptg000006l_000987/_ptg000009l_000100/_ptg000010l_002016/_ptg000010l_001098/_ptg000014l_000061/_ptg000018l_002047/_ptg000018l_002046/_ptg000018l_002045/_ptg000019l_000555/_ptg000023l_000313/_ptg000029l_000310/_ptg000038l_000843/_ptg000038l_000842/_ptg000038l_000841	16
Tandem	GO:0015297	antiporter activity	Nov-13	39/24938	0.000422912	0.001649358	0.00092002	_ptg000007l_000758/_ptg000010l_002050/_ptg000016l_001173/_ptg000016l_001204/_ptg000016l_001203/_ptg000025l_000988/_ptg000025l_000987/_ptg000025l_000986/_ptg000027l_000218/_ptg000027l_000219/_ptg000038l_000645	11
Tandem	GO:0004185	serine-type carboxypeptidase activity	13/2213	52/24938	0.000478576	0.001806238	0.001007528	_ptg000001l_000175/_ptg000001l_000176/_ptg000011l_000394/_ptg000011l_000393/_ptg000012l_000304/_ptg000019l_001531/_ptg000029l_000094/_ptg000029l_000095/_ptg000029l_000096/_ptg000029l_000098/_ptg000029l_000099/_ptg000038l_000296/_ptg000038l_000297	13
Tandem	GO:0008146	sulfotransferase activity	Aug-13	23/24938	0.000551144	0.002015119	0.001124043	_ptg000027l_000935/_ptg000027l_000421/_ptg000027l_000934/_ptg000027l_000933/_ptg000027l_000495/_ptg000027l_000496/_ptg000027l_000499/_ptg000027l_000500	8
Tandem	GO:0010333	terpene synthase activity	Aug-13	25/24938	0.001035231	0.003670364	0.002047347	_ptg000006l_001921/_ptg000007l_001489/_ptg000014l_000858/_ptg000019l_001044/_ptg000019l_001035/_ptg000019l_001034/_ptg000038l_000135/_ptg000038l_000140	8
Tandem	GO:0016787	hydrolase activity	37/2213	250/24938	0.001427489	0.004912241	0.002740071	_ptg000004l_000770/_ptg000004l_000769/_ptg000006l_001917/_ptg000006l_001916/_ptg000006l_001906/_ptg000006l_000456/_ptg000006l_000457/_ptg000006l_001073/_ptg000006l_001074/_ptg000007l_000199/_ptg000007l_000200/_ptg000007l_000201/_ptg000008l_001480/_ptg000008l_001479/_ptg000009l_000447/_ptg000009l_000446/_ptg000009l_000445/_ptg000009l_000357/_ptg000009l_000358/_ptg000014l_001313/_ptg000014l_001312/…	37
Tandem	GO:0004497	monooxygenase activity	May-13	11/24938	0.001602784	0.005357877	0.002988649	_ptg000007l_001406/_ptg000007l_001405/_ptg000010l_000928/_ptg000016l_002011/_ptg000038l_000328	5
Tandem	GO:0015267	channel activity	13/2213	64/24938	0.003641892	0.01183615	0.006602261	_ptg000001l_000764/_ptg000002l_000532/_ptg000008l_001404/_ptg000018l_000863/_ptg000018l_000864/_ptg000023l_000867/_ptg000023l_000149/_ptg000023l_000862/_ptg000023l_000861/_ptg000023l_000860/_ptg000023l_000857/_ptg000023l_000856/_ptg000023l_000855	13
Tandem	GO:0016717	oxidoreductase activity, acting on paired donors, with oxidation of a pair of donors resulting in the reduction of molecular oxygen to two molecules of water	May-13	14/24938	0.005540184	0.01751896	0.00977216	_ptg000018l_000436/_ptg000018l_000437/_ptg000018l_000438/_ptg000018l_000439/_ptg000018l_000440	5
Tandem	GO:0050660	flavin adenine dinucleotide binding	Nov-13	53/24938	0.006080497	0.018473818	0.010304784	_ptg000001l_000843/_ptg000006l_002106/_ptg000008l_001130/_ptg000008l_001126/_ptg000008l_000860/_ptg000008l_000634/_ptg000008l_000859/_ptg000010l_002738/_ptg000029l_000120/_ptg000038l_000507/_ptg000038l_000505	11
Tandem	GO:0042910	xenobiotic transmembrane transporter activity	Jul-13	26/24938	0.006237474	0.018473818	0.010304784	_ptg000001l_001892/_ptg000007l_000757/_ptg000008l_000821/_ptg000010l_002371/_ptg000010l_002370/_ptg000016l_001172/_ptg000016l_001174	7
Tandem	GO:0016829	lyase activity	Jun-13	20/24938	0.006315835	0.018473818	0.010304784	_ptg000003l_000428/_ptg000003l_000429/_ptg000014l_000854/_ptg000014l_000857/_ptg000038l_000150/_ptg000038l_000154	6
Tandem	GO:0003700	DNA-binding transcription factor activity	44/2213	341/24938	0.007702571	0.021478384	0.011980745	_ptg000002l_000464/_ptg000002l_000113/_ptg000003l_000827/_ptg000003l_000383/_ptg000006l_001788/_ptg000006l_001787/_ptg000006l_000910/_ptg000006l_000911/_ptg000006l_001279/_ptg000006l_001190/_ptg000006l_001278/_ptg000008l_000550/_ptg000008l_000551/_ptg000008l_000917/_ptg000010l_000513/_ptg000010l_000514/_ptg000010l_002420/_ptg000010l_002419/_ptg000010l_002418/_ptg000010l_000664/_ptg000010l_000665/…	44
Tandem	GO:0003968	RNA-directed 5'-3' RNA polymerase activity	May-13	15/24938	0.007710189	0.021478384	0.011980745	_ptg000027l_000374/_ptg000027l_000979/_ptg000027l_000978/_ptg000027l_000977/_ptg000027l_000976	5
Tandem	GO:0005384	manganese ion transmembrane transporter activity	Apr-13	10/24938	0.008388143	0.022823552	0.012731086	_ptg000038l_000087/_ptg000038l_000088/_ptg000038l_000089/_ptg000038l_000090	4
Tandem	GO:0003714	transcription corepressor activity	Jul-13	28/24938	0.009602858	0.025534874	0.014243474	_ptg000025l_000492/_ptg000025l_000493/_ptg000025l_000494/_ptg000025l_000495/_ptg000025l_000496/_ptg000025l_000503/_ptg000025l_000504	7
Tandem	GO:0016762	xyloglucan:xyloglucosyl transferase activity	Jun-13	24/24938	0.016149001	0.041987404	0.023420774	_ptg000004l_000686/_ptg000004l_000131/_ptg000004l_000266/_ptg000016l_001427/_ptg000025l_000250/_ptg000025l_000251	6
Proximal	GO:0043531	ADP binding	60/927	268/24938	7.87E-30	7.95E-28	5.55E-28	_ptg000001l_001496/_ptg000003l_000498/_ptg000004l_000197/_ptg000004l_000603/_ptg000004l_000567/_ptg000004l_000338/_ptg000004l_000340/_ptg000004l_000345/_ptg000004l_000348/_ptg000004l_000456/_ptg000004l_000349/_ptg000004l_000350/_ptg000006l_001954/_ptg000007l_001264/_ptg000007l_000393/_ptg000007l_000502/_ptg000008l_001100/_ptg000008l_001097/_ptg000009l_000835/_ptg000009l_000833/_ptg000009l_000019/…	60
Proximal	GO:0016705	oxidoreductase activity, acting on paired donors, with incorporation or reduction of molecular oxygen	31/927	200/24938	1.63E-11	8.25E-10	5.76E-10	_ptg000001l_000283/_ptg000001l_001704/_ptg000001l_001703/_ptg000002l_000554/_ptg000003l_000033/_ptg000003l_000479/_ptg000003l_000480/_ptg000003l_000487/_ptg000006l_002176/_ptg000006l_000314/_ptg000007l_001397/_ptg000007l_001036/_ptg000007l_000932/_ptg000008l_000969/_ptg000009l_000818/_ptg000009l_000814/_ptg000009l_000771/_ptg000010l_002707/_ptg000010l_002068/_ptg000012l_000392/_ptg000014l_000430/…	31
Proximal	GO:0016747	transferase activity, transferring acyl groups other than amino-acyl groups	24/927	146/24938	9.31E-10	2.44E-08	1.70E-08	_ptg000002l_000023/_ptg000002l_000542/_ptg000003l_000758/_ptg000006l_001826/_ptg000006l_000537/_ptg000006l_001462/_ptg000006l_000962/_ptg000006l_000963/_ptg000006l_000997/_ptg000006l_001062/_ptg000006l_001067/_ptg000006l_001070/_ptg000006l_001071/_ptg000006l_001389/_ptg000006l_001388/_ptg000008l_000758/_ptg000010l_001551/_ptg000018l_001911/_ptg000020l_001018/_ptg000020l_001017/_ptg000029l_000169/…	24
Proximal	GO:0022857	transmembrane transporter activity	38/927	333/24938	9.65E-10	2.44E-08	1.70E-08	_ptg000001l_001548/_ptg000001l_000484/_ptg000001l_001509/_ptg000001l_001506/_ptg000002l_000226/_ptg000002l_000227/_ptg000002l_000230/_ptg000004l_000764/_ptg000004l_000019/_ptg000004l_000020/_ptg000004l_000021/_ptg000004l_000762/_ptg000004l_000023/_ptg000004l_000025/_ptg000004l_000026/_ptg000004l_000760/_ptg000004l_000759/_ptg000004l_000027/_ptg000004l_000029/_ptg000004l_000030/_ptg000004l_000031/…	38
Proximal	GO:0008194	UDP-glycosyltransferase activity	25/927	180/24938	1.48E-08	2.99E-07	2.09E-07	_ptg000001l_001975/_ptg000001l_001920/_ptg000001l_001304/_ptg000002l_000448/_ptg000003l_000669/_ptg000007l_000463/_ptg000007l_000466/_ptg000008l_001283/_ptg000009l_000236/_ptg000009l_000238/_ptg000010l_000258/_ptg000010l_000259/_ptg000016l_001682/_ptg000016l_001681/_ptg000016l_000683/_ptg000018l_001108/_ptg000019l_001069/_ptg000019l_000558/_ptg000020l_001009/_ptg000020l_001005/_ptg000020l_001003/…	25
Proximal	GO:0003968	RNA-directed 5'-3' RNA polymerase activity	8/927	15/24938	1.80E-08	3.04E-07	2.12E-07	_ptg000006l_000876/_ptg000006l_000878/_ptg000006l_000880/_ptg000006l_000882/_ptg000006l_000884/_ptg000006l_000886/_ptg000006l_000888/_ptg000006l_000890	8
Proximal	GO:0004867	serine-type endopeptidase inhibitor activity	11/927	39/24938	1.14E-07	1.64E-06	1.15E-06	_ptg000001l_000784/_ptg000001l_001258/_ptg000007l_000473/_ptg000007l_000477/_ptg000009l_000534/_ptg000016l_000412/_ptg000016l_000413/_ptg000016l_000414/_ptg000020l_000702/_ptg000020l_000705/_ptg000038l_000300	11
Proximal	GO:0010333	terpene synthase activity	8/927	25/24938	2.18E-06	2.46E-05	1.72E-05	_ptg000008l_000843/_ptg000019l_000430/_ptg000019l_000595/_ptg000019l_000596/_ptg000019l_000601/_ptg000020l_001378/_ptg000020l_001374/_ptg000038l_000137	8
Proximal	GO:0004553	hydrolase activity, hydrolyzing O-glycosyl compounds	25/927	233/24938	2.19E-06	2.46E-05	1.72E-05	_ptg000001l_000102/_ptg000001l_000228/_ptg000001l_000785/_ptg000001l_001259/_ptg000004l_000012/_ptg000004l_000775/_ptg000004l_000723/_ptg000004l_000696/_ptg000004l_000111/_ptg000006l_000869/_ptg000006l_001536/_ptg000006l_001445/_ptg000009l_000393/_ptg000009l_000394/_ptg000010l_000051/_ptg000010l_000342/_ptg000014l_000528/_ptg000016l_001424/_ptg000018l_000996/_ptg000019l_001238/_ptg000019l_001237/…	25
Proximal	GO:0004568	chitinase activity	6/927	14/24938	6.03E-06	6.09E-05	4.26E-05	_ptg000010l_000873/_ptg000010l_000874/_ptg000010l_000876/_ptg000010l_000878/_ptg000010l_000879/_ptg000025l_000062	6
Proximal	GO:0004185	serine-type carboxypeptidase activity	10/927	52/24938	1.84E-05	0.000162031	0.000113143	_ptg000001l_000177/_ptg000001l_000249/_ptg000001l_000252/_ptg000001l_000254/_ptg000012l_000319/_ptg000018l_001606/_ptg000018l_000403/_ptg000019l_000099/_ptg000029l_000097/_ptg000038l_000294	10
Proximal	GO:0008234	cysteine-type peptidase activity	9/927	42/24938	1.93E-05	0.000162031	0.000113143	_ptg000008l_000990/_ptg000008l_000988/_ptg000008l_000986/_ptg000008l_000501/_ptg000008l_000506/_ptg000008l_000507/_ptg000008l_000513/_ptg000018l_000351/_ptg000018l_000353	9
Proximal	GO:0005506	iron ion binding	19/927	181/24938	4.76E-05	0.000370123	0.00025845	_ptg000001l_000284/_ptg000001l_000357/_ptg000003l_000486/_ptg000008l_000200/_ptg000008l_000970/_ptg000009l_000815/_ptg000009l_000813/_ptg000010l_002705/_ptg000010l_000305/_ptg000012l_000450/_ptg000012l_000390/_ptg000014l_001267/_ptg000014l_001265/_ptg000016l_000315/_ptg000016l_001377/_ptg000016l_001371/_ptg000019l_001476/_ptg000019l_000590/_ptg000024l_000101	19
Proximal	GO:0003714	transcription corepressor activity	7/927	28/24938	5.72E-05	0.000412871	0.0002883	_ptg000025l_000491/_ptg000025l_000497/_ptg000025l_000499/_ptg000025l_000501/_ptg000025l_000505/_ptg000025l_000506/_ptg000025l_000507	7
Proximal	GO:0016787	hydrolase activity	21/927	250/24938	0.000460109	0.003098065	0.002163318	_ptg000006l_001915/_ptg000006l_001914/_ptg000006l_000458/_ptg000006l_001072/_ptg000006l_001075/_ptg000009l_000443/_ptg000009l_000359/_ptg000009l_000360/_ptg000010l_001089/_ptg000010l_001091/_ptg000019l_001117/_ptg000019l_000897/_ptg000020l_001343/_ptg000027l_000038/_ptg000027l_000855/_ptg000027l_000854/_ptg000027l_000576/_ptg000027l_000805/_ptg000038l_000800/_ptg000038l_000694/_ptg000038l_000605	21
Proximal	GO:0016829	lyase activity	5/927	20/24938	0.000682991	0.004311382	0.003010553	_ptg000003l_000427/_ptg000019l_000592/_ptg000019l_000593/_ptg000019l_000597/_ptg000019l_001037	5
Proximal	GO:0004866	endopeptidase inhibitor activity	6/927	32/24938	0.00102702	0.006101708	0.004260703	_ptg000010l_000867/_ptg000010l_000869/_ptg000010l_002146/_ptg000010l_000875/_ptg000010l_002144/_ptg000010l_002140	6
Proximal	GO:0003860	3-hydroxyisobutyryl-CoA hydrolase activity	4/927	14/24938	0.001408617	0.007903907	0.005519143	_ptg000016l_001692/_ptg000016l_001691/_ptg000016l_001684/_ptg000016l_000667	4
Proximal	GO:0016773	phosphotransferase activity, alcohol group as acceptor	4/927	15/24938	0.001864684	0.009912266	0.00692154	_ptg000001l_001828/_ptg000006l_000253/_ptg000006l_000257/_ptg000007l_001201	4
Proximal	GO:0016757	transferase activity, transferring glycosyl groups	11/927	110/24938	0.002644409	0.013354264	0.00932502	_ptg000001l_000167/_ptg000001l_000168/_ptg000009l_000803/_ptg000009l_000802/_ptg000009l_000801/_ptg000014l_000718/_ptg000016l_001124/_ptg000016l_001126/_ptg000019l_001450/_ptg000019l_001448/_ptg000027l_000550	11
Proximal	GO:0016627	oxidoreductase activity, acting on the CH-CH group of donors	4/927	17/24938	0.003064287	0.014737762	0.01029109	_ptg000007l_001245/_ptg000019l_000262/_ptg000019l_000264/_ptg000019l_001146	4
Proximal	GO:0016798	hydrolase activity, acting on glycosyl bonds	4/927	18/24938	0.00382508	0.016797091	0.011729079	_ptg000001l_000227/_ptg000014l_001653/_ptg000014l_001652/_ptg000018l_001725	4
Proximal	GO:0080019	fatty-acyl-CoA reductase (alcohol-forming) activity	4/927	18/24938	0.00382508	0.016797091	0.011729079	_ptg000018l_000956/_ptg000018l_001030/_ptg000038l_000061/_ptg000038l_000908	4
Proximal	GO:0004523	RNA-DNA hybrid ribonuclease activity	3/927	10/24938	0.005049966	0.020401862	0.014246219	_ptg000020l_000171/_ptg000020l_001506/_ptg000025l_000518	3
Proximal	GO:0016161	beta-amylase activity	3/927	10/24938	0.005049966	0.020401862	0.014246219	_ptg000006l_001398/_ptg000006l_001397/_ptg000006l_001396	3
Proximal	GO:0004857	enzyme inhibitor activity	9/927	89/24938	0.005820515	0.022610461	0.015788441	_ptg000007l_000432/_ptg000008l_001176/_ptg000010l_000549/_ptg000010l_001001/_ptg000010l_001003/_ptg000012l_000588/_ptg000019l_000265/_ptg000019l_001182/_ptg000023l_000297	9
Proximal	GO:0008146	sulfotransferase activity	4/927	23/24938	0.009554576	0.03574119	0.024957371	_ptg000006l_002025/_ptg000006l_000317/_ptg000027l_000497/_ptg000027l_000501	4
Proximal	GO:0016717	oxidoreductase activity, acting on paired donors, with oxidation of a pair of donors resulting in the reduction of molecular oxygen to two molecules of water	3/927	14/24938	0.013710568	0.049455976	0.034534136	_ptg000018l_002053/_ptg000018l_002051/_ptg000018l_001579	3
Dispersed	GO:0003899	DNA-directed 5'-3' RNA polymerase activity	344/12292	411/24938	1.06E-48	1.77E-46	1.65E-46	_ptg000001l_001578/_ptg000001l_000794/_ptg000003l_001070/_ptg000003l_001068/_ptg000003l_001066/_ptg000007l_000322/_ptg000008l_001570/_ptg000008l_001569/_ptg000008l_001567/_ptg000008l_001562/_ptg000008l_000028/_ptg000010l_002972/_ptg000010l_000073/_ptg000010l_000074/_ptg000010l_000075/_ptg000010l_000076/_ptg000010l_002890/_ptg000010l_000914/_ptg000015l_000022/_ptg000015l_000023/_ptg000016l_001110/…	344
Dispersed	GO:0048038	quinone binding	101/12292	123/24938	3.84E-14	3.20E-12	2.99E-12	_ptg000002l_000184/_ptg000003l_001062/_ptg000003l_001049/_ptg000019l_000383/_ptg000023l_000046/_ptg000034l_000031/_ptg000034l_000032/_ptg000042l_000006/_ptg000062l_000005/_ptg000068l_000005/_ptg000079l_000044/_ptg000084l_000006/_ptg000121l_000015/_ptg000126l_000002/_ptg000129l_000004/_ptg000137l_000017/_ptg000146l_000015/_ptg000154l_000003/_ptg000164l_000022/_ptg000166l_000031/_ptg000184l_000026/…	101
Dispersed	GO:0016168	chlorophyll binding	281/12292	435/24938	6.23E-11	3.47E-09	3.24E-09	_ptg000001l_000454/_ptg000001l_000631/_ptg000001l_000638/_ptg000001l_000639/_ptg000002l_000162/_ptg000002l_000387/_ptg000002l_000381/_ptg000002l_000378/_ptg000002l_000368/_ptg000003l_000109/_ptg000003l_001055/_ptg000007l_001321/_ptg000008l_000022/_ptg000008l_000023/_ptg000008l_001559/_ptg000010l_002930/_ptg000015l_000039/_ptg000016l_002034/_ptg000016l_001513/_ptg000019l_000240/_ptg000019l_000266/…	281
Dispersed	GO:0032549	ribonucleoside binding	74/12292	91/24938	2.44E-10	1.02E-08	9.51E-09	_ptg000001l_001462/_ptg000001l_001404/_ptg000004l_000647/_ptg000007l_000321/_ptg000010l_000072/_ptg000014l_001480/_ptg000023l_000079/_ptg000023l_000081/_ptg000023l_000095/_ptg000023l_000096/_ptg000046l_000005/_ptg000068l_000011/_ptg000079l_000049/_ptg000140l_000006/_ptg000161l_000001/_ptg000162l_000005/_ptg000167l_000003/_ptg000170l_000003/_ptg000193l_000008/_ptg000201l_000018/_ptg000202l_000025/…	74
Dispersed	GO:0042301	phosphate ion binding	131/12292	186/24938	3.56E-09	1.19E-07	1.11E-07	_ptg000001l_000640/_ptg000013l_000007/_ptg000019l_000302/_ptg000030l_000017/_ptg000049l_000024/_ptg000063l_000016/_ptg000074l_000006/_ptg000076l_000019/_ptg000083l_000008/_ptg000103l_000008/_ptg000114l_000008/_ptg000117l_000002/_ptg000132l_000030/_ptg000164l_000013/_ptg000165l_000013/_ptg000190l_000013/_ptg000197l_000011/_ptg000206l_000028/_ptg000222l_000007/_ptg000224l_000002/_ptg000230l_000013/…	131
Dispersed	GO:0032559	adenyl ribonucleotide binding	76/12292	100/24938	4.00E-08	1.11E-06	1.04E-06	_ptg000080l_000006/_ptg000101l_000010/_ptg000109l_000008/_ptg000144l_000044/_ptg000161l_000005/_ptg000162l_000009/_ptg000163l_000006/_ptg000167l_000008/_ptg000170l_000009/_ptg000171l_000002/_ptg000178l_000006/_ptg000180l_000009/_ptg000182l_000003/_ptg000242l_000005/_ptg000244l_000007/_ptg000245l_000012/_ptg000246l_000006/_ptg000258l_000006/_ptg000271l_000010/_ptg000309l_000008/_ptg000323l_000009/…	76
Dispersed	GO:0051539	4 iron, 4 sulfur cluster binding	138/12292	209/24938	6.94E-07	1.66E-05	1.55E-05	_ptg000002l_000219/_ptg000005l_000006/_ptg000010l_001592/_ptg000010l_001538/_ptg000018l_000150/_ptg000019l_000386/_ptg000025l_001087/_ptg000026l_000002/_ptg000032l_000002/_ptg000033l_000015/_ptg000063l_000027/_ptg000074l_000053/_ptg000092l_000008/_ptg000111l_000010/_ptg000112l_000024/_ptg000115l_000002/_ptg000119l_000003/_ptg000126l_000003/_ptg000129l_000007/_ptg000150l_000007/_ptg000163l_000023/…	138
Dispersed	GO:0051287	NAD binding	51/12292	65/24938	1.27E-06	2.64E-05	2.46E-05	_ptg000003l_000100/_ptg000006l_000645/_ptg000006l_000968/_ptg000007l_000836/_ptg000008l_001585/_ptg000008l_001491/_ptg000008l_001265/_ptg000010l_001433/_ptg000014l_000632/_ptg000014l_000743/_ptg000019l_001363/_ptg000019l_001362/_ptg000025l_000694/_ptg000027l_001164/_ptg000027l_001162/_ptg000027l_001080/_ptg000029l_000087/_ptg000033l_000013/_ptg000037l_000049/_ptg000051l_000009/_ptg000054l_000009/…	51
Dispersed	GO:0003755	peptidyl-prolyl cis-trans isomerase activity	39/12292	51/24938	6.54E-05	0.001213995	0.001132501	_ptg000001l_002028/_ptg000001l_000253/_ptg000001l_001438/_ptg000001l_001128/_ptg000002l_000548/_ptg000003l_000824/_ptg000003l_000469/_ptg000003l_000712/_ptg000004l_000716/_ptg000006l_001777/_ptg000006l_001093/_ptg000006l_001362/_ptg000007l_000080/_ptg000007l_000600/_ptg000008l_001545/_ptg000008l_000340/_ptg000009l_000786/_ptg000010l_001301/_ptg000010l_001338/_ptg000011l_000447/_ptg000011l_000376/…	39
Dispersed	GO:0015299	solute:proton antiporter activity	27/12292	33/24938	0.000117985	0.001970342	0.001838075	_ptg000001l_001368/_ptg000003l_000037/_ptg000003l_000314/_ptg000003l_000691/_ptg000006l_001726/_ptg000006l_000926/_ptg000007l_000019/_ptg000007l_000865/_ptg000008l_000014/_ptg000008l_000425/_ptg000010l_002439/_ptg000011l_000159/_ptg000012l_000149/_ptg000012l_000150/_ptg000014l_000483/_ptg000014l_000677/_ptg000016l_000736/_ptg000018l_000489/_ptg000018l_000787/_ptg000019l_000254/_ptg000020l_001710/…	27
