## Supplementary material for "A *de novo* long-read genome assembly of the sacred datura plant (*Datura wrightii*) reveals a role of tandem gene duplications in the evolution of herbivore-defense response": Table S10 - Herbivore-induced GO-term results

Duplication_type	ID	Description	GeneRatio	BgRatio	pvalue	p.adjust	qvalue	geneID	Count
Segmental/WGD	GO:0003677	DNA binding	36/645	69/1954	0.000632559	0.024037229	0.022638941	_ptg000001l_001821/_ptg000020l_000958/_ptg000023l_000815/_ptg000016l_002165/_ptg000009l_000569/_ptg000010l_000512/_ptg000018l_001031/_ptg000009l_000570/_ptg000018l_000989/_ptg000006l_002088/_ptg000007l_001013/_ptg000023l_000604/_ptg000007l_000804/_ptg000012l_000461/_ptg000007l_001271/_ptg000010l_001593/_ptg000001l_001695/_ptg000008l_000131/_ptg000007l_001028/_ptg000004l_000643/_ptg000010l_001234/…	36
Tandem	GO:0008194	UDP-glycosyltransferase activity	23/328	49/1954	6.26E-07	2.13E-05	1.52E-05	_ptg000006l_000310/_ptg000002l_000096/_ptg000003l_000304/_ptg000019l_000561/_ptg000019l_000560/_ptg000009l_000759/_ptg000006l_000309/_ptg000018l_000881/_ptg000006l_001367/_ptg000019l_000491/_ptg000002l_000095/_ptg000018l_001082/_ptg000016l_001668/_ptg000018l_000183/_ptg000019l_001064/_ptg000003l_000302/_ptg000003l_000305/_ptg000038l_000728/_ptg000003l_000901/_ptg000006l_001117/_ptg000003l_000300/…	23
Tandem	GO:0004866	endopeptidase inhibitor activity	8/328	15/1954	0.001257238	0.01471669	0.010479377	_ptg000010l_000881/_ptg000010l_002142/_ptg000010l_002141/_ptg000024l_000089/_ptg000016l_001358/_ptg000010l_000880/_ptg000014l_000131/_ptg000024l_000088	8
Tandem	GO:0004867	serine-type endopeptidase inhibitor activity	7/328	Dec-54	0.001298531	0.01471669	0.010479377	_ptg000009l_000241/_ptg000009l_000537/_ptg000009l_000536/_ptg000007l_001193/_ptg000007l_000478/_ptg000007l_000480/_ptg000007l_001194	7
Tandem	GO:0016491	oxidoreductase activity	28/328	101/1954	0.003164644	0.026899473	0.019154424	_ptg000038l_000126/_ptg000016l_001794/_ptg000001l_000797/_ptg000009l_000563/_ptg000009l_000562/_ptg000011l_000362/_ptg000018l_001228/_ptg000007l_000405/_ptg000008l_001125/_ptg000004l_000263/_ptg000025l_000901/_ptg000009l_000545/_ptg000025l_000787/_ptg000008l_001060/_ptg000018l_001227/_ptg000007l_000680/_ptg000009l_000560/_ptg000025l_000721/_ptg000009l_000616/_ptg000008l_001061/_ptg000009l_000556/…	28
Tandem	GO:0043531	ADP binding	7/328	14/1954	0.004139107	0.028145927	0.020041992	_ptg000027l_000606/_ptg000002l_000517/_ptg000027l_000392/_ptg000006l_000389/_ptg000014l_000913/_ptg000007l_001425/_ptg000004l_000570	7
Tandem	GO:0016705	oxidoreductase activity, acting on paired donors, with incorporation or reduction of molecular oxygen	13/328	37/1954	0.005004488	0.028358766	0.020193548	_ptg000038l_000329/_ptg000025l_000306/_ptg000027l_000860/_ptg000009l_000817/_ptg000025l_000305/_ptg000008l_001351/_ptg000019l_001266/_ptg000006l_002168/_ptg000010l_002064/_ptg000012l_000199/_ptg000014l_001263/_ptg000001l_001705/_ptg000012l_000200	13
Tandem	GO:0016788	hydrolase activity, acting on ester bonds	6/328	Dec-54	0.008016804	0.036676365	0.026116297	_ptg000020l_000791/_ptg000014l_000974/_ptg000010l_001608/_ptg000014l_001044/_ptg000008l_000448/_ptg000016l_000518	6
Tandem	GO:0016747	transferase activity, transferring acyl groups other than amino-acyl groups	9/328	23/1954	0.008629733	0.036676365	0.026116297	_ptg000018l_001882/_ptg000018l_001883/_ptg000018l_000147/_ptg000023l_000269/_ptg000016l_001800/_ptg000023l_000733/_ptg000023l_000734/_ptg000038l_000836/_ptg000018l_000131	9
Proximal	GO:0004867	serine-type endopeptidase inhibitor activity	Apr-98	Dec-54	0.00215885	0.048468845	0.042516531	_ptg000007l_000477/_ptg000007l_000473/_ptg000038l_000300/_ptg000020l_000705	4
Proximal	GO:0043531	ADP binding	Apr-98	14/1954	0.00403907	0.048468845	0.042516531	_ptg000025l_001190/_ptg000019l_000906/_ptg000014l_000882/_ptg000014l_000883	4
Dispersed	GO:0004842	ubiquitin-protein transferase activity	17/762	20/1954	2.95E-05	0.001179269	0.001148236	_ptg000016l_000765/_ptg000038l_000722/_ptg000027l_001088/_ptg000010l_001057/_ptg000010l_002412/_ptg000010l_001887/_ptg000020l_000308/_ptg000001l_000550/_ptg000023l_000475/_ptg000027l_000179/_ptg000018l_001428/_ptg000019l_000140/_ptg000019l_001342/_ptg000001l_002024/_ptg000003l_000087/_ptg000006l_000777/_ptg000001l_001802	17
